# The HLA-II immunopeptidome of SARS-CoV-2

**DOI:** 10.1101/2023.05.26.542482

**Authors:** Shira Weingarten-Gabbay, Da-Yuan Chen, Siranush Sarkizova, Hannah B. Taylor, Matteo Gentili, Leah R. Pearlman, Matthew R. Bauer, Charles M. Rice, Karl R. Clauser, Nir Hacohen, Steven A. Carr, Jennifer G. Abelin, Mohsan Saeed, Pardis C. Sabeti

**Author notes:** Corresponding author (S.W-G). These authors contributed equally (Shira Weingarten-Gabbay, Da-Yuan Chen, Siranush Sarkizova). Senior author (Jennifer G. Abelin, Mohsan Saeed, Pardis C. Sabeti).

## Abstract

Targeted synthetic vaccines have the potential to transform our response to viral outbreaks; yet the design of these vaccines requires a comprehensive knowledge of viral immunogens, including T-cell epitopes. Having previously mapped the SARS-CoV-2 HLA-I landscape, here we report viral peptides that are naturally processed and loaded onto HLA-II complexes in infected cells. We identified over 500 unique viral peptides from canonical proteins, as well as from overlapping internal open reading frames (ORFs), revealing, for the first time, the contribution of internal ORFs to the HLA-II peptide repertoire. Most HLA-II peptides co-localized with the known CD4+ T cell epitopes in COVID-19 patients. We also observed that two reported immunodominant regions in the SARS-CoV-2 membrane protein are formed at the level of HLA-II presentation. Overall, our analyses show that HLA-I and HLA-II pathways target distinct viral proteins, with the structural proteins accounting for most of the HLA-II peptidome and non-structural and non-canonical proteins accounting for the majority of the HLA-I peptidome. These findings highlight the need for a vaccine design that incorporates multiple viral elements harboring CD4+ and CD8+ T cell epitopes to maximize the vaccine effectiveness.
