## Supplemental Table 2 for "The HLA-II immunopeptidome of SARS-CoV-2"

### Sheet: Proteome
directory	.raw filename	sample annotation
A549_CIITA_proteome_0hr	VL20220311_FAIMS_HT_SARS_A549_CIITA_0hr_rep1_fxn1.raw	A549_CIITA_0hr_rep1_fxn1
A549_CIITA_proteome_0hr	VL20220311_FAIMS_HT_SARS_A549_CIITA_0hr_rep1_fxn2.raw	A549_CIITA_0hr_rep1_fxn2
A549_CIITA_proteome_0hr	VL20220311_FAIMS_HT_SARS_A549_CIITA_0hr_rep1_fxn3.raw	A549_CIITA_0hr_rep1_fxn3
A549_CIITA_proteome_0hr	VL20220311_FAIMS_HT_SARS_A549_CIITA_0hr_rep1_fxn4.raw	A549_CIITA_0hr_rep1_fxn4
A549_CIITA_proteome_0hr	VL20220311_FAIMS_HT_SARS_A549_CIITA_0hr_rep2_fxn1.raw	A549_CIITA_0hr_rep2_fxn1
A549_CIITA_proteome_0hr	VL20220311_FAIMS_HT_SARS_A549_CIITA_0hr_rep2_fxn2.raw	A549_CIITA_0hr_rep2_fxn2
A549_CIITA_proteome_0hr	VL20220311_FAIMS_HT_SARS_A549_CIITA_0hr_rep2_fxn3.raw	A549_CIITA_0hr_rep2_fxn3
A549_CIITA_proteome_0hr	VL20220311_FAIMS_HT_SARS_A549_CIITA_0hr_rep2_fxn4.raw	A549_CIITA_0hr_rep2_fxn4
A549_CIITA_proteome_24hr	VL20220311_FAIMS_HT_SARS_A549_CIITA_24hr_rep1_fxn1.raw	A549_CIITA_24hr_rep1_fxn1
A549_CIITA_proteome_24hr	VL20220311_FAIMS_HT_SARS_A549_CIITA_24hr_rep1_fxn2.raw	A549_CIITA_24hr_rep1_fxn2
A549_CIITA_proteome_24hr	VL20220311_FAIMS_HT_SARS_A549_CIITA_24hr_rep1_fxn3.raw	A549_CIITA_24hr_rep1_fxn3
A549_CIITA_proteome_24hr	VL20220311_FAIMS_HT_SARS_A549_CIITA_24hr_rep1_fxn4.raw	A549_CIITA_24hr_rep1_fxn4
A549_CIITA_proteome_24hr	VL20220311_FAIMS_HT_SARS_A549_CIITA_24hr_rep2_fxn1.raw	A549_CIITA_24hr_rep2_fxn1
A549_CIITA_proteome_24hr	VL20220311_FAIMS_HT_SARS_A549_CIITA_24hr_rep2_fxn2.raw	A549_CIITA_24hr_rep2_fxn2
A549_CIITA_proteome_24hr	VL20220311_FAIMS_HT_SARS_A549_CIITA_24hr_rep2_fxn3.raw	A549_CIITA_24hr_rep2_fxn3
A549_CIITA_proteome_24hr	VL20220311_FAIMS_HT_SARS_A549_CIITA_24hr_rep2_fxn4.raw	A549_CIITA_24hr_rep2_fxn4
A549_noCIITA_proteome_0hr	VL20220311_FAIMS_HT_SARS_A549_noCIITA_0hr_rep1_fxn1.raw	A549_noCIITA_0hr_rep1_fxn1
A549_noCIITA_proteome_0hr	VL20220311_FAIMS_HT_SARS_A549_noCIITA_0hr_rep1_fxn2.raw	A549_noCIITA_0hr_rep1_fxn2
A549_noCIITA_proteome_0hr	VL20220311_FAIMS_HT_SARS_A549_noCIITA_0hr_rep1_fxn3.raw	A549_noCIITA_0hr_rep1_fxn3
A549_noCIITA_proteome_0hr	VL20220311_FAIMS_HT_SARS_A549_noCIITA_0hr_rep1_fxn4.raw	A549_noCIITA_0hr_rep1_fxn4
A549_noCIITA_proteome_0hr	VL20220311_FAIMS_HT_SARS_A549_noCIITA_0hr_rep2_fxn1.raw	A549_noCIITA_0hr_rep2_fxn1
A549_noCIITA_proteome_0hr	VL20220311_FAIMS_HT_SARS_A549_noCIITA_0hr_rep2_fxn2.raw	A549_noCIITA_0hr_rep2_fxn2
A549_noCIITA_proteome_0hr	VL20220311_FAIMS_HT_SARS_A549_noCIITA_0hr_rep2_fxn3.raw	A549_noCIITA_0hr_rep2_fxn3
A549_noCIITA_proteome_0hr	VL20220311_FAIMS_HT_SARS_A549_noCIITA_0hr_rep2_fxn4.raw	A549_noCIITA_0hr_rep2_fxn4
A549_noCIITA_proteome_24hr	VL20220314_FAIMS_HT_SARS_A549_noCIITA_24hr_rep1_fxn1.raw	A549_noCIITA_24hr_rep1_fxn1
A549_noCIITA_proteome_24hr	VL20220314_FAIMS_HT_SARS_A549_noCIITA_24hr_rep1_fxn2.raw	A549_noCIITA_24hr_rep1_fxn2
A549_noCIITA_proteome_24hr	VL20220314_FAIMS_HT_SARS_A549_noCIITA_24hr_rep1_fxn3.raw	A549_noCIITA_24hr_rep1_fxn3
A549_noCIITA_proteome_24hr	VL20220315_FAIMS_HT_SARS_A549_noCIITA_24hr_rep1_fxn3.raw	A549_noCIITA_24hr_rep1_fxn3
A549_noCIITA_proteome_24hr	VL20220315_FAIMS_HT_SARS_A549_noCIITA_24hr_rep1_fxn4.raw	A549_noCIITA_24hr_rep1_fxn4
A549_noCIITA_proteome_24hr	VL20220315_FAIMS_HT_SARS_A549_noCIITA_24hr_rep2_fxn1.raw	A549_noCIITA_24hr_rep2_fxn1
A549_noCIITA_proteome_24hr	VL20220315_FAIMS_HT_SARS_A549_noCIITA_24hr_rep2_fxn2.raw	A549_noCIITA_24hr_rep2_fxn2
A549_noCIITA_proteome_24hr	VL20220315_FAIMS_HT_SARS_A549_noCIITA_24hr_rep2_fxn3.raw	A549_noCIITA_24hr_rep2_fxn3
A549_noCIITA_proteome_24hr	VL20220315_FAIMS_HT_SARS_A549_noCIITA_24hr_rep2_fxn4.raw	A549_noCIITA_24hr_rep2_fxn4
HEK293T_CIITA_proteome_24hr	VL20220316_FAIMS_HT_SARS_HEK293T_noCIITA_0hr_rep1_fxn1.raw	HEK293T_noCIITA_0hr_rep1_fxn1
HEK293T_CIITA_proteome_24hr	VL20220316_FAIMS_HT_SARS_HEK293T_noCIITA_0hr_rep1_fxn2.raw	HEK293T_noCIITA_0hr_rep1_fxn2
HEK293T_CIITA_proteome_24hr	VL20220316_FAIMS_HT_SARS_HEK293T_noCIITA_0hr_rep1_fxn3.raw	HEK293T_noCIITA_0hr_rep1_fxn3
HEK293T_CIITA_proteome_24hr	VL20220316_FAIMS_HT_SARS_HEK293T_noCIITA_0hr_rep1_fxn4.raw	HEK293T_noCIITA_0hr_rep1_fxn4
HEK293T_CIITA_proteome_24hr	VL20220316_FAIMS_HT_SARS_HEK293T_noCIITA_0hr_rep2_fxn1.raw	HEK293T_noCIITA_0hr_rep2_fxn1
HEK293T_CIITA_proteome_24hr	VL20220316_FAIMS_HT_SARS_HEK293T_noCIITA_0hr_rep2_fxn2.raw	HEK293T_noCIITA_0hr_rep2_fxn2
HEK293T_CIITA_proteome_24hr	VL20220316_FAIMS_HT_SARS_HEK293T_noCIITA_0hr_rep2_fxn3.raw	HEK293T_noCIITA_0hr_rep2_fxn3
HEK293T_CIITA_proteome_24hr	VL20220316_FAIMS_HT_SARS_HEK293T_noCIITA_0hr_rep2_fxn4.raw	HEK293T_noCIITA_0hr_rep2_fxn4
HEK293T_noCIITA_proteome_24hr	VL20220316_FAIMS_HT_SARS_HEK293T_noCIITA_24hr_rep1_fxn1.raw	HEK293T_noCIITA_24hr_rep1_fxn1
HEK293T_noCIITA_proteome_24hr	VL20220316_FAIMS_HT_SARS_HEK293T_noCIITA_24hr_rep1_fxn2.raw	HEK293T_noCIITA_24hr_rep1_fxn2
HEK293T_noCIITA_proteome_24hr	VL20220316_FAIMS_HT_SARS_HEK293T_noCIITA_24hr_rep1_fxn3.raw	HEK293T_noCIITA_24hr_rep1_fxn3
HEK293T_noCIITA_proteome_24hr	VL20220316_FAIMS_HT_SARS_HEK293T_noCIITA_24hr_rep1_fxn4_reinject.raw	HEK293T_noCIITA_24hr_rep1_fxn4
HEK293T_noCIITA_proteome_24hr	VL20220316_FAIMS_HT_SARS_HEK293T_noCIITA_24hr_rep2_fxn1.raw	HEK293T_noCIITA_24hr_rep2_fxn1
HEK293T_noCIITA_proteome_24hr	VL20220316_FAIMS_HT_SARS_HEK293T_noCIITA_24hr_rep2_fxn2.raw	HEK293T_noCIITA_24hr_rep2_fxn2
HEK293T_noCIITA_proteome_24hr	VL20220316_FAIMS_HT_SARS_HEK293T_noCIITA_24hr_rep2_fxn3.raw	HEK293T_noCIITA_24hr_rep2_fxn3
HEK293T_noCIITA_proteome_24hr	VL20220316_FAIMS_HT_SARS_HEK293T_noCIITA_24hr_rep2_fxn4.raw	HEK293T_noCIITA_24hr_rep2_fxn4
HEK293T_CIITA_proteome_0hr	VL20220317_FAIMS_HT_SARS_HEK293T_CIITA_0hr_rep1_fxn1.raw	HEK293T_CIITA_0hr_rep1_fxn1
HEK293T_CIITA_proteome_0hr	VL20220317_FAIMS_HT_SARS_HEK293T_CIITA_0hr_rep1_fxn2.raw	HEK293T_CIITA_0hr_rep1_fxn2
HEK293T_CIITA_proteome_0hr	VL20220317_FAIMS_HT_SARS_HEK293T_CIITA_0hr_rep1_fxn3.raw	HEK293T_CIITA_0hr_rep1_fxn3
HEK293T_CIITA_proteome_0hr	VL20220317_FAIMS_HT_SARS_HEK293T_CIITA_0hr_rep1_fxn4.raw	HEK293T_CIITA_0hr_rep1_fxn4
HEK293T_CIITA_proteome_0hr	VL20220317_FAIMS_HT_SARS_HEK293T_CIITA_0hr_rep2_fxn1.raw	HEK293T_CIITA_0hr_rep2_fxn1
HEK293T_CIITA_proteome_0hr	VL20220317_FAIMS_HT_SARS_HEK293T_CIITA_0hr_rep2_fxn2.raw	HEK293T_CIITA_0hr_rep2_fxn2
HEK293T_CIITA_proteome_0hr	VL20220317_FAIMS_HT_SARS_HEK293T_CIITA_0hr_rep2_fxn3.raw	HEK293T_CIITA_0hr_rep2_fxn3
HEK293T_CIITA_proteome_0hr	VL20220317_FAIMS_HT_SARS_HEK293T_CIITA_0hr_rep2_fxn4.raw	HEK293T_CIITA_0hr_rep2_fxn4
HEK293T_CIITA_proteome_12hr	VL20220318_FAIMS_HT_SARS_HEK293T_CIITA_12hr_rep1_fxn1.raw	HEK293T_CIITA_12hr_rep1_fxn1
HEK293T_CIITA_proteome_12hr	VL20220318_FAIMS_HT_SARS_HEK293T_CIITA_12hr_rep1_fxn2.raw	HEK293T_CIITA_12hr_rep1_fxn1
HEK293T_CIITA_proteome_12hr	VL20220318_FAIMS_HT_SARS_HEK293T_CIITA_12hr_rep1_fxn3.raw	HEK293T_CIITA_12hr_rep1_fxn1
HEK293T_CIITA_proteome_12hr	VL20220318_FAIMS_HT_SARS_HEK293T_CIITA_12hr_rep1_fxn4.raw	HEK293T_CIITA_12hr_rep1_fxn1
HEK293T_CIITA_proteome_12hr	VL20220318_FAIMS_HT_SARS_HEK293T_CIITA_12hr_rep2_fxn1.raw	HEK293T_CIITA_12hr_rep2_fxn1
HEK293T_CIITA_proteome_12hr	VL20220318_FAIMS_HT_SARS_HEK293T_CIITA_12hr_rep2_fxn2.raw	HEK293T_CIITA_12hr_rep2_fxn2
HEK293T_CIITA_proteome_12hr	VL20220318_FAIMS_HT_SARS_HEK293T_CIITA_12hr_rep2_fxn3.raw	HEK293T_CIITA_12hr_rep2_fxn3
HEK293T_CIITA_proteome_12hr	VL20220318_FAIMS_HT_SARS_HEK293T_CIITA_12hr_rep2_fxn4.raw	HEK293T_CIITA_12hr_rep2_fxn4
HEK293T_CIITA_proteome_24hr	VL20220318_FAIMS_HT_SARS_HEK293T_CIITA_24hr_rep1_fxn1.raw	HEK293T_CIITA_24hr_rep1_fxn1
HEK293T_CIITA_proteome_24hr	VL20220318_FAIMS_HT_SARS_HEK293T_CIITA_24hr_rep1_fxn2.raw	HEK293T_CIITA_24hr_rep1_fxn2
HEK293T_CIITA_proteome_24hr	VL20220318_FAIMS_HT_SARS_HEK293T_CIITA_24hr_rep1_fxn3.raw	HEK293T_CIITA_24hr_rep1_fxn3
HEK293T_CIITA_proteome_24hr	VL20220318_FAIMS_HT_SARS_HEK293T_CIITA_24hr_rep1_fxn4.raw	HEK293T_CIITA_24hr_rep1_fxn4
HEK293T_CIITA_proteome_24hr	VL20220318_FAIMS_HT_SARS_HEK293T_CIITA_24hr_rep2_fxn1_reinject.raw	HEK293T_CIITA_24hr_rep2_fxn1
HEK293T_CIITA_proteome_24hr	VL20220318_FAIMS_HT_SARS_HEK293T_CIITA_24hr_rep2_fxn2.raw	HEK293T_CIITA_24hr_rep2_fxn2
HEK293T_CIITA_proteome_24hr	VL20220318_FAIMS_HT_SARS_HEK293T_CIITA_24hr_rep2_fxn3_reinject.raw	HEK293T_CIITA_24hr_rep2_fxn3
HEK293T_CIITA_proteome_24hr	VL20220318_FAIMS_HT_SARS_HEK293T_CIITA_24hr_rep2_fxn4_reinject.raw	HEK293T_CIITA_24hr_rep2_fxn4
HEK293T_CIITA_proteome_24hr	VL20220318_FAIMS_HT_SARS_HEK293T_CIITA_24hr_rep2_fxn4_reinject2.raw	HEK293T_CIITA_24hr_rep2_fxn4
